# *MAXTEMP*: A method to maximize precision of the temporal method for estimating *N_e_* in genetic monitoring programs

**DOI:** 10.1101/2024.06.04.597400

**Authors:** Robin S. Waples, Michele M. Masuda, Melanie E.F. LaCava, Amanda J. Finger

## Abstract

We introduce a new software program, *MAXTEMP*, that maximizes precision of the temporal method for estimating effective population size (*N*_*e*_) in genetic monitoring programs, which are increasingly used to systematically track changes in global biodiversity. Scientists and managers are typically most interested in *N*_*e*_ for individual generations, either to match with single-generation estimates of census size (*N*) or to evaluate consequences of specific management actions or environmental events. Systematically sampling every generation produces a time series of single-generation estimates of temporal , which can then be used to estimate *N*_*e*_; however, these estimates have relatively low precision because each reflects just a single episode of genetic drift. Systematic sampling also produces an array of multigenerational temporal estimates that collectively contain a great deal of information about genetic drift that, however, can be difficult to interpret. Here we show how additional information contained in multigenerational temporal estimates can be leveraged to increase precision of  for individual generations. Using information from one additional generation before and after a target generation can reduce the standard deviation of  by up to 50%, which not only tightens confidence intervals around  but also reduces the incidence of extreme estimates. Practical application of *MAXTEMP* is illustrated with data for a long-term genetic monitoring program for California delta smelt. A second feature of *MAXTEMP*, which allows one to estimate *N*_*e*_ in an unsampled generation using a combination of temporal and single-sample estimates of *N*_*e*_ from sampled generations, is also described and evaluated.
