## Supplementary material for "*MAXTEMP*: A method to maximize precision of the temporal method for estimating *N_e_* in genetic monitoring programs": sample data

yr1	yr2	gen1	gen2	t	L	F	Fprime	Ne	Sprime
2013	2014	1	2	1	988	0.02309	0.00245	204	48.45
2013	2015	1	3	2	959	0.02281	0.002	500	48.05
2013	2016	1	4	3	949	0.02449	0.00341	439	47.44
2013	2017	1	5	4	958	0.02439	0.00354	565	47.96
2013	2018	1	6	5	953	0.02133	-0.00013	-18806	46.6
2013	2019	1	7	6	965	0.02455	0.00357	840	47.66
2013	2020	1	8	7	906	0.02423	0.00271	1294	46.47
2014	2015	2	3	1	985	0.02173	0.00121	415	48.73
2014	2016	2	4	2	968	0.0236	0.00278	360	48.03
2014	2017	2	5	3	984	0.02412	0.00351	428	48.52
2014	2018	2	6	4	995	0.02366	0.00296	675	48.31
2014	2019	2	7	5	999	0.02433	0.0036	694	48.24
2014	2020	2	8	6	960	0.02553	0.00417	719	46.82
2015	2016	3	4	1	934	0.02222	0.00135	371	47.92
2015	2017	3	5	2	956	0.02126	6.00E-04	1673	48.4
2015	2018	3	6	3	964	0.0226	0.00175	857	47.96
2015	2019	3	7	4	962	0.02355	0.00269	744	47.94
2015	2020	3	8	5	924	0.0249	0.00349	717	46.71
2016	2017	4	5	1	924	0.02293	0.00203	247	47.85
2016	2018	4	6	2	946	0.02402	0.00286	350	47.26
2016	2019	4	7	3	937	0.02473	0.00359	418	47.3
2016	2020	4	8	4	896	0.02469	0.00297	673	46.04
2017	2018	5	6	1	956	0.0234	0.00245	204	47.73
2017	2019	5	7	2	955	0.02428	0.00331	302	47.69
2017	2020	5	8	3	920	0.02669	0.00512	293	46.36
2018	2019	6	7	1	961	0.02145	0.00048	1047	47.69
2018	2020	6	8	2	919	0.02179	-0.00017	-5868	45.54
2019	2020	7	8	1	905	0.02283	0.00136	367	46.58
